# Neural signaling contributes to heart formation and growth in the invertebrate chordate, *Ciona robusta*

**DOI:** 10.1101/2025.04.28.651085

**Authors:** Hannah N. Gruner, C. J. Pickett, Jasmine Yimeng Bao, Richard Garcia, Akiko Hozumi, Tal Scully, Shaoyang Ning, Mavis Gao, Gia Bautista, Keren Maze, Karissa Lim, Tomohiro Osugi, Mae Collins-Doijode, Ofubofu Cairns, Gabriel Levis, Shu Yi Chen, TaiXi Gong, Honoo Satake, Allon Moshe-Klein, Eduardo D. Gigante, Yasunori Sasakura, Bradley Davidson

## Abstract

Neurons contribute to the complex interplay of signals that mediate heart development and homeostasis. Although a limited set of studies suggest that neuronal peptides impact vertebrate heart growth, the specific contributions of these peptides to cardiomyocyte progenitor differentiation or proliferation have not been elucidated. Here we show that the neuropeptide tachykinin along with canonical Wnt signaling regulate cardiomyocyte progenitor proliferation in the chordate model *Ciona robusta*. In *C. robusta,* the heart continues to grow throughout adulthood and classic histological studies indicate that a line of undifferentiated cells may serve as a reserve progenitor lineage. We found that this line of cardiomyocyte progenitors consists of distinct distal and midline populations. Distal progenitors divide asymmetrically to produce distal and midline daughters. Midline progenitors divide asymmetrically to produce myocardial precursors. Through single cell RNA sequencing (scRNA-seq) of adult *C. robusta* hearts, we delineated the cardiomyocyte progenitor expression profile. Based on this data we investigated the role of Wnt signaling in cardiomyocyte progenitor proliferation and found that canonical Wnt signaling is required to suppress excessive progenitor proliferation. The scRNA-seq data also identified a number of presumptive cardiac neural-like cells. Strikingly, we found that a subset of these neuronal cells appears to innervate the distal cardiomyocyte progenitors. Based on the expression of the tachykinin receptor in these neuronal cells, we blocked tachykinin signaling using pharmacological inhibitors and found that this drove reduced proliferation in the distal progenitor pool. Through targeted CRISPR-Cas9 knockdown we then demonstrated that both extrinsic tachykinin and intrinsic, cardiac tachykinin receptors are required for formation of the myocardial heart tube. This work provides valuable insights into how organisms may deploy neural signals to regulate organ growth in response to environmental or homeostatic inputs.
