## Supplemental Table 1 for "Neural signaling contributes to heart formation and growth in the invertebrate chordate, *Ciona robusta*"

### Sheet: Sheet1
GENE NAME	KH2012 ID	Cluster Marker	Putative Cell Type
TTN	KH2012:KH.C9.36	Cluster 1	Myoepithelial
TNNL1	KH2012:KH.C11.673	Cluster 1	Myoepithelial
MYH6	KH2012:KH.L106.5	Cluster 1	Myoepithelial
MYH7	KH2012:KH.L164.8	Cluster 1	Myoepithelial
Myomesin-1	KH2012:KH.L9.22	Cluster 1	Myoepithelial
Ci-Cadherin/E-Cadherin	KH2012:KH.C9.72	Cluster 1	Myoepithelial
Cadherin-related-11	KH2012:KH.C2.1104	Cluster 1	Myoepithelial
Cadherin-24	KH2012:KH.C2.575	Cluster 1	Myoepithelial
FoxO	KH2012:KH.L20.26	Cluster 1	Myoepithelial
MATN	KH2012:KH.C10.228	Cluster 2/3	Pericardial-A/B
DACH	KH2012:KH.C14.291	Cluster 2/3	Pericardial-A/B
Pitx	KH2012:KH.L153.79	Cluster 2	Pericardial-A
Tbx1/10	KH2012:KH.C7.628	Cluster 2	Pericardial-A
Kmt2c	KH2012:KH.S1391.2	Cluster 3	Pericardial-B
SYT15	KH2012:KH.C2.762	Cluster 4	Epicardial
Six1/2	KH2012:KH.C3.553	Cluster 4	Epicardial
Islet	KH2012:KH.L152.2	Cluster 5	Blood Sinus
ETS-1	KH2012:KH.C11.10	Cluster 5	Blood Sinus
TAGLN	KH2012:KH.C4.631	Cluster 5	Blood Sinus
MYL-12A/12B/9	KH2012:KH.C11.143	Cluster 5	Blood Sinus
GATA.B	KH2012:KH.S696.1	Cluster 6	Endothelial-like
S1PR1	KH2012:KH.C5.197	Cluster 6	Endothelial-like
HES-B	KH2012:KH.C3.312	Cluster 6	Endothelial-like
VEGFR	KH2012:KH.S1375.1	Cluster 6	Endothelial-like
VCAM-1	KH2012:KH.L169.2	Cluster 6	Endothelial-like
GATA.A	KH2012:KH.L20.1	Cluster 7	Progenitor
NKX2-3/4/5/6	KH2012:KH.C8.482	Cluster 7	Progenitor
Smyd1	KH2012:KH.S423.6	Cluster 7	Progenitor
UL-1	KH2012:KH.C1.1154	Cluster 7	Progenitor
CAPN	KH2012:KH.C4.42	Cluster 7	Progenitor
NR41A	KH2012:KH.C9.440	Cluster 7-A	Progenitor
TCF12	KH2012:KH.C3.348	Cluster 7-B	Progenitor
Bhlhtun1	KH2012:KH.C7.269	Cluster 7-C, Cluster 8-B	Progenitor
DNAH12	KH2012:KH.C9.237	Cluster 7-C, Cluster 8-B	Progenitor
Sox5/6/13	KH2012:KH.L155.5	Cluster 7-C	Progenitor
EGFRa	KH2012:KH.L22.45	Cluster 7	Progenitor
Eph.a	KH2012:KH.C1.404	Cluster 7	Progenitor
CNR2	KH2012:KH.C2.935	Cluster 7	Progenitor
Delta	KH2012:KH.L155.7	Cluster 7	Progenitor
Notch	KH2012:KH.C9.176	Cluster 7	Progenitor
NRG1	KH2012:KH.C3.102	Cluster 7	Progenitor
RARA	KH2012:KH.C9.580	Cluster 7	Progenitor
InsR	KH2012:KH.L8.8	Cluster 7	Progenitor
TGFβ receptor-Ia	KH2012:KH.S678.1	Cluster 7	Progenitor
TGFβ receptor-Ib	KH2012:KH.C14.43	Cluster 7	Progenitor
TGFβ receptor-Ic	KH2012:KH.L22.40	Cluster 7	Progenitor
TGFβ receptor-IIb	KH2012:KH.L141.39	Cluster 7	Progenitor
CYP26A1	KH2012:KH.L18.83	Cluster 7	Progenitor
DHRS7B	KH2012:KH.C11.326	Cluster 7	Progenitor
Fgf-tun2	KH2012:KH.C1.697	Cluster 7	Progenitor
Fgf9/16/20	KH2012:KH.C2.125	Cluster 7	Progenitor
SMO	KH2012:KH.L41.13	Cluster 7	Progenitor
Fzd-3/6	KH2012:KH.L9.43	Cluster 7	Progenitor
Fz4	KH2012:KH.C6.162	Cluster 7	Progenitor
Fz-a	KH2012:KH.C9.236	Cluster 7	Progenitor
LRP-4/5/6	KH2012:KH.L154.1	Cluster 7, Cluster 8-C	Progenitor
Wnt10A	KH2012:KH.L19.12	Cluster 7	Progenitor
CTNNB1	KH2012:KH.C9.53	Cluster 7	Progenitor
DKK	KH2012:KH.L20.29	Cluster 7	Progenitor
sFRP1/5	KH2012:KH.L171.5	Cluster 7	Progenitor
Axin	KH2012:KH.C1.97	Cluster 7	Progenitor
VANGL2	KH2012:KH.C4.173	Cluster 7-A	Progenitor
WntA	KH2012:KH.S962.2	Cluster 7-A	Progenitor
Fzd3/6/7	KH2012:KH.L9.43	Cluster 7-B	Progenitor
GSK3	KH2012:KH.L65.6	Cluster 7-UL1	Progenitor
ARID3A	KH2012:KH.S406.9	Cluster 7-UL1	Progenitor
Wnt7	KH2012:KH.C8.843	Cluster 7-UL1	Progenitor
Wnttun5	KH2012:KH.C9.257	Cluster 7-C	Progenitor
sFRP2	KH2012:KH.C2.469	Cluster 7-C	Progenitor
HTR2A	KH2012:KH.C7.607
Onecut1	KH2012:KH.C6.185	Cluster 8, Cluster 8-B	Neural
Ascl.a	KH2012:KH.L9.13	Cluster 8	Neural
Ascl.c	KH2012:KH.C2.560	Cluster 8	Neural
Pax3/7	KH2012:KH.C10.150	Cluster 8, Cluster 8-B	Neural
Myt1	KH2012:KH.C1.274	Cluster 8	Neural
TACR	KH2012:KH.L7.11	Cluster 8, Cluster 8-A	Neural
PC2	KH2012:KH.L128.2	Cluster 8-A	Neural
TH	KH2012:KH.C2.252	Cluster 8	Neural
DDC	KH2012:KH.L20.60	Cluster 8	Neural
HTR1D	KH2012:KH.C8.296	Cluster 8	Neural
DBH	KH2012:KH.XM_018816955.1	Cluster 8	Neural/ICN
SLC6A11	KH2012:KH.C5.522	Cluster 7, Cluster 8	Neural
CHRNA2	KH2012:KH.L59.8	Cluster 8	Neural
CHRNA7	KH2012:KH.L108.43	Cluster 8	Neural
ChAT	KH2012:KH.C1.498	Cluster 8	Neural
CALB	KH2012:KH.C3.178	Cluster 8	ICN
NRXN1	KH2012:KH.C3.273	Cluster 8	Neural
NCAM	KH2012:KH.C10.260	Cluster 8-B	Neural
HCN4	KH2012:KH.C10.454	Cluster 8-B	Pacemaker
FGF13	KH2012:KH.L28.8	Cluster 8-B	Pacemaker
TRPC6	KH2012:KH.C10.392	Cluster 8-A	Neural
Pan	KH2012:KH.C6.71	Cluster 8-A,Cluster 8-B	Neural
GNAI3	KH2012:KH.C1.612	Cluster 8-B	Neural
Phox2b	KH2012:KH.C14.119	Cluster 8-B	Neural
Fz5/8	KH2012:KH.C9.260	Cluster 7-C, Cluster 8-B	Neural
SYAP1	KH2012:KH.C12.81	Cluster 7-C, Cluster 8-B	Neural
Tbx2/3/4	KH2012:KH.L96.87	Cluster 7-C, Cluster 8-C	Neural
RXRA	KH2012:KH.C9.892	Cluster 7-C, Cluster 8-C	Neural
BMP	KH2012:KH.C4.125	Cluster 7-C, Cluster 8-C	Neural
sFRP3/4-c	KH2012:KH.C1.543	Cluster 7-C, Cluster 8-C	Neural
